# Evidence for negative selection against somatic mutations in fibroblasts with high N-ethyl-N-nitrosourea-induced mutation load

**DOI:** 10.1101/2024.04.07.588286

**Authors:** Ronald Cutler, Johanna Heid, Shixiang Sun, Moonsook Lee, Alexander Y. Maslov, Lei Zhang, Simone Sidoli, Xiao Dong, Jan Vijg

## Abstract

Advanced sequencing has revealed that thousands of mutations accumulate with age in most human tissues. While some can clonally expand and cause disease, the maximum mutation load a cell can tolerate without functional decline is unknown. We addressed this by repeatedly treating proliferating human primary fibroblasts with a low dose of the mutagen N-ethyl-N-nitrosourea and quantifying somatic mutation burden using single-cell whole-genome sequencing. Mutation load increased linearly to ∼56,000 single-nucleotide variants per cell with only a slight reduction in growth rate. Analysis showed negative selection against potentially deleterious mutations in coding and non-coding regions, including sequences tied to pathways essential for cell growth and identity. This selective removal of harmful variants likely enables cells to maintain growth functions despite extreme mutation burden. Because most adult tissues are non-dividing and cannot benefit from negative selection based on growth, mutations that accumulate during aging may have pronounced functional consequences.
