## Supplementary Tables for "Evidence for negative selection against somatic mutations in fibroblasts with high N-ethyl-N-nitrosourea-induced mutation load": Table S1.xlsx

### Sheet: bulk mRNA-Seq sample table
Sample	Condition	Cycle	Replicate	Batch
ENU_A	enu	9	2	2
CTL_A	control	9	2	2
C1E_A	control	1	2	2
ENU_B	enu	9	3	3
CTL_B	control	9	3	3
C1E_B	control	1	3	3
ENU_C	enu	9	1	1
CTL_C	control	9	1	1
C1E_C	control	1	1	1
