## Supplementary Tables for "Evidence for negative selection against somatic mutations in fibroblasts with high N-ethyl-N-nitrosourea-induced mutation load": Table S3.xlsx

### Sheet: scWGS metrics
Sample	Condition	Cycle	Replicate	Batch	Coverage (20X)	SNV sensitivity	INDEL sensitivity	Oberserved SNVs	Estimated SNVs	Estimated SNVs per MB	Oberserved SNVs (With C>T artifact correction)	Estimated SNVs (With C>T artifact correction)	Estimated SNVs per MB (With C>T artifact correction)	Observed INDELs	Estimated INDELs	Estimated INDELs per MB	Observed INDEL:SNV ratio	Estimated INDEL:SNV ratio	Observed INDEL:SNV ratio (With C>T artifact correction)	Estimated INDEL:SNV ratio (With C>T artifact correction)
C1_05_24	control	1	1	1	958218356	0.655151	0.325058	595	2877.77	0.473894	487.9	2359.77	0.388593	15	146.222	0.0240789	0.0252101	0.0508107	0.030744	0.0619643
C2_05_24	control	1	2	1	1065722549	0.654078	0.325668	478	2082.09	0.342866	391.96	1707.31	0.28115	19	166.218	0.0273718	0.039749	0.0798324	0.0484743	0.0973566
C3_05_24	control	1	3	1	1026614557	0.65503	0.326032	519	2343.39	0.385895	425.58	1921.58	0.316434	15	136.072	0.0224075	0.0289017	0.0580665	0.035246	0.0708128
MMEA9_C1	control	9	1	2	1357498734	0.566577	0.286788	503	1985.7	0.326994	NA	NA	NA	14	109.188	0.0179803	0.027833	0.0549868	NA	NA
MMEA9_C2	control	9	2	2	1119883474	0.584001	0.293644	429	1991.67	0.327975	NA	NA	NA	18	166.197	0.0273683	0.041958	0.0834463	NA	NA
MMEA9_C3	control	9	3	2	1328826144	0.765671	0.366646	516	1539.87	0.253577	NA	NA	NA	14	87.2486	0.0143676	0.0271318	0.0566597	NA	NA
MMEB9_C1	control	9	1	3	1129734043	0.683738	0.337514	358	1407.22	0.231732	NA	NA	NA	13	103.519	0.0170469	0.0363128	0.0735628	NA	NA
MMEB9_C2	control	9	2	3	1107824183	0.597938	0.304768	506	2319.36	0.381939	NA	NA	NA	19	170.867	0.0281374	0.0375494	0.07367	NA	NA
MMEB9_C3	control	9	3	3	1244911909	0.819741	0.379802	372	1106.81	0.182263	NA	NA	NA	3	19.2651	0.00317246	0.00806452	0.017406	NA	NA
E1_06_14	enu	3	1	1	908423760	0.532331	0.283271	2964	18610.3	3.06463	NA	NA	NA	21	247.784	0.0408035	0.00708502	0.0133144	NA	NA
E2_06_14	enu	3	2	1	1002113483	0.593491	0.312284	3637	18567.7	3.05761	NA	NA	NA	24	232.857	0.0383455	0.00659884	0.012541	NA	NA
E1_08_16	enu	3	3	1	1270909869	0.713769	0.350933	3997	13378.5	2.20309	NA	NA	NA	26	177.002	0.0291477	0.00650488	0.0132304	NA	NA
E3_06_14	enu	6	1	1	995321847	0.609219	0.323799	9358	46858.8	7.71642	NA	NA	NA	31	292.057	0.0480942	0.00331267	0.00623271	NA	NA
E2_08_16	enu	6	2	1	812176494	0.645405	0.327175	5711	33080.7	5.44753	NA	NA	NA	21	239.957	0.0395147	0.00367711	0.0072537	NA	NA
E3_08_16	enu	6	3	1	1213715840	0.639331	0.326042	8917	34891.6	5.74574	NA	NA	NA	33	253.203	0.041696	0.0037008	0.00725685	NA	NA
MMEA9_E1	enu	9	1	2	1253637281	0.475892	0.245685	11574	58904.5	9.70003	NA	NA	NA	23	226.737	0.0373376	0.00198721	0.00384923	NA	NA
MMEA9_E2	enu	9	2	2	888797869	0.308344	0.16405	5534	61312.1	10.0965	NA	NA	NA	11	229.065	0.037721	0.00198771	0.00373604	NA	NA
MMEA9_E3	enu	9	3	2	1418026685	0.707858	0.338975	16359	49484.8	8.14885	NA	NA	NA	16	101.068	0.0166432	0.000978055	0.0020424	NA	NA
MMEB9_E1	enu	9	1	3	1444718875	0.6935	0.336809	18101	54855.2	9.03322	NA	NA	NA	44	274.556	0.0452122	0.0024308	0.0050051	NA	NA
MMEB9_E2	enu	9	2	3	1068317725	0.423515	0.218873	8137	54606	8.99218	NA	NA	NA	13	168.809	0.0277984	0.00159764	0.0030914	NA	NA
MMEB9_E3	enu	9	3	3	934846682	0.576208	0.285941	10035	56564.4	9.31468	NA	NA	NA	25	283.967	0.046762	0.00502025	0	NA	NA
