## Supplementary Tables for "Evidence for negative selection against somatic mutations in fibroblasts with high N-ethyl-N-nitrosourea-induced mutation load": Table S5.xlsx

### Sheet: Observed vs. Expected
Variant Type	Condition	Cycle	Observed Variant Count	Expected Variant Mean	Normalized Log2(O/E)	Normalized Log2(O/E) SD	Observed Variants Required	Observed Variant Requirement Met	P-value	Adjusted P-value
nonsynonymous	control	1	12	14.889	-0.246243	0.360502	71	FALSE	0.4433	0.4433
synonymous	control	1	3	5.7887	-0.662637	0.565399	20	FALSE	0.2055	0.411
nonsynonymous	enu	3	89	91.4449	-0.0311424	0.147914	385	FALSE	0.8342	0.8342
synonymous	enu	3	23	28.6907	-0.282238	0.270101	57	FALSE	0.2747	0.5494
nonsynonymous	enu	6	162	200.713	-0.303808	0.102436	54	TRUE	0.0029	0.0058
synonymous	enu	6	55	60.8616	-0.132096	0.183261	137	FALSE	0.4057	0.4057
nonsynonymous	control	9	25	26.619	-0.0610469	0.277804	265	FALSE	0.7007	0.7007
synonymous	control	9	3	8.5039	-1.178	0.467378	9	FALSE	0.0088	0.0176
nonsynonymous	enu	9	465	575.479	-0.30548	0.0653734	54	TRUE	0.0042	0.0084
synonymous	enu	9	163	173.099	-0.0818891	0.112148	220	FALSE	0.429	0.429
3 prime UTR variant	control	1	9	13.387	-0.475143	0.388439	28	FALSE	0.1381	0.383611
5 prime UTR variant	control	1	3	3.1392	0.103714	0.702991	180	FALSE	0.7833	1
NMD transcript variant	control	1	0	0	0	0	747	FALSE	1	1
TF binding site variant	control	1	0	0.2458	-0.234043	0.452657	74	FALSE	0.2186	0.496818
downstream gene variant	control	1	93	116.066	-0.310806	0.129537	49	TRUE	0.0194	0.0692857
frameshift variant	control	1	1	0.3852	0.644451	0.541566	20	FALSE	0.3173	0.610192
inframe deletion	control	1	0	0.0259	-0.025734	0.159515	451	FALSE	0.0255	0.0796875
inframe insertion	control	1	0	0	0	0	747	FALSE	1	1
intergenic variant	control	1	563	473.808	0.249435	0.0559278	71	TRUE	0	0
intron	control	1	755	811.955	-0.104343	0.0359369	180	TRUE	0.0032	0.016
missense variant	control	1	11	14.3473	-0.309757	0.368743	54	FALSE	0.2932	0.610192
non coding transcript exon variant	control	1	9	8.8805	0.0897716	0.475582	220	FALSE	1	1
regulatory region	control	1	95	91.7783	0.0563271	0.143531	306	FALSE	0.7043	1
splice	control	1	5	3.4732	0.561992	0.668509	22	FALSE	0.4581	0.818036
start lost	control	1	0	0.024	-0.0238755	0.153577	451	FALSE	1	1
start retained variant	control	1	0	0	0	0	747	FALSE	1	1
stop gained	control	1	1	1.0906	0.108294	0.710126	180	FALSE	0.6277	1
stop lost	control	1	0	0.0173	-0.017217	0.130796	526	FALSE	0.0171	0.0692857
stop retained variant	control	1	0	0.0066	-0.0066	0.0809759	632	FALSE	1	1
synonymous variant	control	1	3	5.8242	-0.671101	0.562341	20	FALSE	0.203	0.496818
upstream gene variant	control	1	105	108.527	-0.0411368	0.132912	347	FALSE	0.7264	1
mature miRNA variant	control	1	0	0.0155	-0.0155	0.123537	526	FALSE	1	1
coding sequence variant	control	1	0	0.0002	-0.0002	0.0141414	632	FALSE	0.0002	0.0025
incomplete terminal codon variant / coding sequence variant	control	1	0	0.0003	-0.0003	0.0173188	632	FALSE	0.0003	0.0025
non coding transcript variant	control	1	0	0.0005	-0.0005	0.0223562	632	FALSE	0.0005	0.003125
3 prime UTR variant	enu	3	67	81.7525	-0.274468	0.160061	61	TRUE	0.0701	0.3505
5 prime UTR variant	enu	3	13	14.8504	-0.134292	0.367843	137	FALSE	0.7052	1
NMD transcript variant	enu	3	0	0	0	0	747	FALSE	1	1
TF binding site variant	enu	3	2	1.5335	0.426006	0.743966	33	FALSE	0.7477	1
downstream gene variant	enu	3	702	719.879	-0.0353108	0.0515911	385	TRUE	0.4793	1
frameshift variant	enu	3	0	0.5327	-0.479919	0.601855	28	FALSE	0.6838	1
inframe deletion	enu	3	0	0.0526	-0.052268	0.224238	306	FALSE	0.0518	0.32375
inframe insertion	enu	3	0	0	0	0	747	FALSE	1	1
intergenic variant	enu	3	3476	3199.4	0.11975	0.0215109	163	TRUE	0	0
intron	enu	3	4986	5264.03	-0.0781995	0.0142311	241	TRUE	0	0
missense variant	enu	3	84	88.8572	-0.0723955	0.150371	241	FALSE	0.6265	1
non coding transcript exon variant	enu	3	61	53.8802	0.188849	0.193843	99	FALSE	0.3732	1
regulatory region	enu	3	551	550.045	0.00374382	0.0600026	632	FALSE	0.9825	1
splice	enu	3	21	20.3413	0.0776745	0.31812	241	FALSE	0.8262	1
start lost	enu	3	0	0.3239	-0.304646	0.503794	54	FALSE	1	1
start retained variant	enu	3	0	0	0	0	747	FALSE	1	1
stop gained	enu	3	8	5.5856	0.555396	0.578391	25	FALSE	0.3966	1
stop lost	enu	3	0	0.1885	-0.181465	0.404879	99	FALSE	1	1
stop retained variant	enu	3	0	0.0398	-0.0392605	0.197302	385	FALSE	1	1
synonymous variant	enu	3	23	28.8734	-0.291193	0.269561	55	FALSE	0.2467	0.881071
upstream gene variant	enu	3	699	662.727	0.077791	0.0544558	241	TRUE	0.1596	0.665
mature miRNA variant	enu	3	0	0.0839	-0.0828624	0.279861	220	FALSE	1	1
non coding transcript variant	enu	3	0	0.0027	-0.0027	0.0518939	632	FALSE	1	1
incomplete terminal codon variant / coding sequence variant	enu	3	0	0.0026	-0.0026	0.0509264	632	FALSE	1	1
coding sequence variant	enu	3	0	0.0015	-0.0015	0.0387027	632	FALSE	0.0015	0.0125
3 prime UTR variant	enu	6	167	179.163	-0.0968073	0.108126	193	FALSE	0.335	0.75375
5 prime UTR variant	enu	6	40	30.981	0.380746	0.256867	38	TRUE	0.1509	0.4527
NMD transcript variant	enu	6	0	0	0	0	747	FALSE	1	1
TF binding site variant	enu	6	2	3.3594	-0.396072	0.680254	38	FALSE	0.4702	0.906814
downstream gene variant	enu	6	1546	1593.97	-0.0436283	0.0351089	347	TRUE	0.2089	0.512755
frameshift variant	enu	6	0	0.6056	-0.538322	0.625423	25	FALSE	0.1205	0.406687
inframe deletion	enu	6	0	0.0797	-0.0784549	0.274023	241	FALSE	1	1
inframe insertion	enu	6	0	0.0342	-0.0339095	0.182789	385	FALSE	1	1
intergenic variant	enu	6	7902	7227.51	0.128773	0.0143428	156	TRUE	0	0
intron	enu	6	11281	11941.3	-0.0820257	0.0093712	220	TRUE	0	0
missense variant	enu	6	151	195.778	-0.368815	0.103217	42	TRUE	0.0008	0.00432
non coding transcript exon variant	enu	6	117	121.075	-0.0430586	0.131092	347	FALSE	0.7221	1
regulatory region	enu	6	1335	1237.39	0.110019	0.040285	163	TRUE	0.0078	0.0300857
splice	enu	6	37	45.1347	-0.2644	0.212625	63	FALSE	0.1886	0.50922
start lost	enu	6	1	0.7536	0.349318	0.665984	43	FALSE	0.6472	1
start retained variant	enu	6	0	0.0002	-0.0002	0.0141414	632	FALSE	0.0002	0.00135
stop gained	enu	6	13	11.4755	0.222456	0.413703	81	FALSE	0.7662	1
stop lost	enu	6	0	0.4208	-0.387281	0.556729	38	FALSE	0.7239	1
stop retained variant	enu	6	0	0.0822	-0.0809549	0.277832	220	FALSE	1	1
synonymous variant	enu	6	55	61.2501	-0.141221	0.182469	129	FALSE	0.3709	0.770331
upstream gene variant	enu	6	1472	1468.4	0.00398019	0.0359451	632	TRUE	0.928	1
mature miRNA variant	enu	6	0	0.188	-0.181265	0.404082	99	FALSE	1	1
non coding transcript variant	enu	6	0	0.0043	-0.0043	0.0654365	632	FALSE	1	1
coding sequence variant	enu	6	0	0.0033	-0.0033	0.0573536	632	FALSE	1	1
incomplete terminal codon variant / coding sequence variant	enu	6	0	0.004	-0.004	0.0631221	632	FALSE	1	1
protein altering variant	enu	6	0	0.0025	-0.0025	0.04994	632	FALSE	0.0025	0.01125
coding sequence variant / NMD transcript variant	enu	6	0	0.0002	-0.0002	0.0141414	632	FALSE	0.0002	0.00135
3 prime UTR variant	control	9	20	24.2481	-0.237574	0.288863	74	FALSE	0.3122	0.593929
5 prime UTR variant	control	9	3	5.1463	-0.510137	0.589708	26	FALSE	0.3296	0.593929
NMD transcript variant	control	9	0	0	0	0	747	FALSE	1	1
TF binding site variant	control	9	0	0.4104	-0.37642	0.555209	39	FALSE	0.3326	0.593929
downstream gene variant	control	9	150	196.015	-0.380383	0.0989111	38	TRUE	0.0002	0.00125
frameshift variant	control	9	0	0.6439	-0.568619	0.636611	22	FALSE	0.6607	1
inframe deletion	control	9	0	0.056	-0.0553605	0.231746	306	FALSE	0.0545	0.170313
inframe insertion	control	9	0	0	0	0	747	FALSE	1	1
intergenic variant	control	9	985	753.635	0.386519	0.0453142	38	TRUE	0	0
intron	control	9	1266	1404.3	-0.149204	0.0274439	129	TRUE	0	0
missense variant	control	9	23	25.6532	-0.124238	0.282812	156	FALSE	0.6292	1
non coding transcript exon variant	control	9	15	14.3295	0.107435	0.370882	180	FALSE	0.8898	1
regulatory region	control	9	134	148.535	-0.142944	0.11529	129	TRUE	0.21	0.583333
splice	control	9	1	5.9371	-1.69472	0.564258	NA	NA	0.0201	0.0717857
start lost	control	9	0	0.0458	-0.045368	0.210371	347	FALSE	1	1
start retained variant	control	9	0	0	0	0	747	FALSE	1	1
stop gained	control	9	4	1.8984	0.963601	0.743366	12	FALSE	0.2776	0.593929
stop lost	control	9	0	0.0378	-0.037551	0.191575	385	FALSE	1	1
stop retained variant	control	9	0	0.0106	-0.0106	0.102414	526	FALSE	1	1
synonymous variant	control	9	3	8.5603	-1.18688	0.466258	8	FALSE	0.0087	0.03625
upstream gene variant	control	9	173	187.506	-0.111921	0.102137	163	TRUE	0.243	0.593929
mature miRNA variant	control	9	0	0.0207	-0.0206585	0.142571	451	FALSE	1	1
coding sequence variant	control	9	0	0.0002	-0.0002	0.0141414	632	FALSE	0.0002	0.00125
incomplete terminal codon variant / coding sequence variant	control	9	0	0.0007	-0.0007	0.0264496	632	FALSE	1	1
non coding transcript variant	control	9	0	0.0005	-0.0005	0.0223562	632	FALSE	0.0005	0.0025
3 prime UTR variant	enu	9	433	555.571	-0.357328	0.0673187	42	TRUE	0.0037	0.018
5 prime UTR variant	enu	9	83	90.9082	-0.121747	0.153273	156	FALSE	0.408	0.719775
NMD transcript variant	enu	9	0	0	0	0	747	FALSE	1	1
TF binding site variant	enu	9	14	9.5852	0.569094	0.451678	22	FALSE	0.2637	0.567969
downstream gene variant	enu	9	4537	4671.79	-0.0418379	0.0344812	347	TRUE	0.0437	0.12236
frameshift variant	enu	9	1	1.0326	0.149693	0.709597	129	FALSE	1	1
inframe deletion	enu	9	0	0.077	-0.0760454	0.269077	241	FALSE	0.0747	0.190145
inframe insertion	enu	9	0	0.0059	-0.0059	0.0765884	632	FALSE	0.0059	0.02065
intergenic variant	enu	9	22948	20895.3	0.135433	0.0280076	137	TRUE	0.0045	0.018
intron	enu	9	32715	34571.8	-0.0793991	0.0275968	241	TRUE	0.0045	0.018
missense variant	enu	9	442	561.63	-0.343379	0.0663247	43	TRUE	0.0041	0.018
non coding transcript exon variant	enu	9	336	337.084	-0.00229787	0.0825721	632	FALSE	0.9343	1
regulatory region	enu	9	3723	3408.89	0.127577	0.0368924	156	TRUE	0.0045	0.018
splice	enu	9	93	131.492	-0.489525	0.128321	27	TRUE	0.0008	0.0112
start lost	enu	9	1	2.2775	-0.545601	0.729634	25	FALSE	0.4113	0.719775
start retained variant	enu	9	0	0	0	0	747	FALSE	1	1
stop gained	enu	9	37	33.3807	0.165569	0.249663	112	FALSE	0.6067	0.943756
stop lost	enu	9	0	1.2117	-0.966545	0.727939	12	FALSE	0.3352	0.6704
stop retained variant	enu	9	1	0.229	0.78075	0.438974	13	FALSE	0.206	0.480667
synonymous variant	enu	9	166	174.278	-0.0654972	0.111791	265	FALSE	0.5493	0.904729
upstream gene variant	enu	9	4422	4428.03	-0.00157562	0.0344884	632	TRUE	0.9251	1
mature miRNA variant	enu	9	0	0.5147	-0.463316	0.598985	28	FALSE	0.6989	1
incomplete terminal codon variant / coding sequence variant	enu	9	0	0.0096	-0.0095585	0.0977794	632	FALSE	0.0095	0.0295556
non coding transcript variant	enu	9	0	0.014	-0.0139585	0.117719	526	FALSE	1	1
coding sequence variant	enu	9	0	0.009	-0.009	0.0944452	632	FALSE	1	1
coding sequence variant / NMD transcript variant	enu	9	0	0.0011	-0.0011	0.0331497	632	FALSE	1	1
protein altering variant	enu	9	0	0.0024	-0.0024	0.0489334	632	FALSE	1	1
coding sequence variant / 3 prime UTR variant	enu	9	0	0.0002	-0.0002	0.0141414	632	FALSE	0.0002	0.0056
