## Supplementary Tables for "Evidence for negative selection against somatic mutations in fibroblasts with high N-ethyl-N-nitrosourea-induced mutation load": Table S6.xlsx

### Sheet: gene level dNdS analysis
gene_name	condition	cycle	n_syn	n_mis	n_non	n_spl	wmis_cv	wnon_cv	wspl_cv	pmis_cv	ptrunc_cv	pallsubs_cv	qmis_cv	qtrunc_cv	qallsubs_cv
JUN	enu	3	0	1	0	0	489.568	0	0	0.00128102	0.990873	0.00560049	0.987826	0.997662	0.999976
LCP1	enu	3	0	1	0	0	241.758	0	0	0.00275536	0.977118	0.0113129	0.987826	0.997662	0.999976
MUC16	enu	3	0	2	0	0	19.045	0	0	0.00488771	0.906874	0.0189228	0.987826	0.997662	0.999976
CEP89	enu	3	1	0	0	0	0	0	0	0.920701	0.970449	0.994375	0.987826	0.997662	0.999976
COL1A1	enu	6	0	0	1	0	0	351.016	351.016	0.837427	0.00183229	0.00762285	0.976826	0.99507	0.999943
PHOX2B	enu	6	0	1	0	0	229.237	0	0	0.00291277	0.979357	0.0119026	0.976826	0.99507	0.999943
FCGR2B	enu	6	0	1	0	0	194.31	0	0	0.00348897	0.974222	0.0140282	0.976826	0.99507	0.999943
SRC	enu	6	0	1	0	0	111.502	0	0	0.00641715	0.963063	0.0243378	0.976826	0.99507	0.999943
HIF1A	enu	6	0	1	0	0	70.9382	0	0	0.0105759	0.954182	0.0380334	0.976826	0.99507	0.999943
CDH11	enu	6	0	1	0	0	69.935	0	0	0.0107442	0.960463	0.0385876	0.976826	0.99507	0.999943
THRAP3	enu	6	0	1	0	0	66.2853	0	0	0.011402	0.959361	0.0406768	0.976826	0.99507	0.999943
MLLT6	enu	6	1	1	0	0	62.0155	0	0	0.0122745	0.954158	0.0434099	0.976826	0.99507	0.999943
TRIM24	enu	6	0	1	0	0	59.6914	0	0	0.0128084	0.949868	0.0450626	0.976826	0.99507	0.999943
FANCA	enu	6	0	1	0	0	43.7287	0	0	0.0181102	0.936136	0.0610543	0.976826	0.99507	0.999943
PTPRT	enu	6	0	1	0	0	39.8016	0	0	0.0201155	0.940743	0.0669552	0.976826	0.99507	0.999943
PTPRD	enu	6	0	1	0	0	31.4847	0	0	0.0261431	0.932537	0.0840025	0.976826	0.99507	0.999943
POLR2A	enu	6	0	1	0	0	28.9312	0	0	0.0287409	0.937845	0.0912069	0.976826	0.99507	0.999943
CREBBP	enu	6	0	1	0	0	25.555	0	0	0.0330309	0.930774	0.102702	0.976826	0.99507	0.999943
MTOR	enu	6	0	1	0	0	23.159	0	0	0.0368895	0.91983	0.112714	0.976826	0.99507	0.999943
MUC16	enu	6	0	1	0	0	3.84163	0	0	0.272704	0.870568	0.540647	0.976826	0.99507	0.999943
TSHR	enu	6	1	0	0	0	0	0	0	0.872384	0.960489	0.985971	0.976826	0.99507	0.999943
CLP1	enu	6	1	0	0	0	0	0	0	0.903639	0.973632	0.992156	0.976826	0.99507	0.999943
CDC73	enu	9	0	0	1	0	0	840.44	840.44	0.899838	0.000980739	0.00431523	0.995925	0.839076	0.999999
CREB3L2	enu	9	0	0	1	0	0	788.637	788.637	0.876062	0.00105036	0.00456418	0.995925	0.839076	0.999999
CSF1R	enu	9	0	2	0	0	59.7486	0	0	0.00124237	0.933397	0.00539862	0.995925	0.999106	0.999999
ABL1	enu	9	0	0	1	0	0	501.18	501.18	0.822336	0.00171458	0.00701174	0.995925	0.881268	0.999999
ECT2L	enu	9	0	0	1	0	0	300.992	300.992	0.820678	0.00298383	0.011639	0.995925	0.999106	0.999999
CEBPA	enu	9	0	1	0	0	290.778	0	0	0.00309825	0.98615	0.0125931	0.995925	0.999106	0.999999
SPEN	enu	9	0	2	0	0	34.5907	0	0	0.00384143	0.931549	0.0151849	0.995925	0.999106	0.999999
MAP2K1	enu	9	0	1	0	0	145.21	0	0	0.00662504	0.968739	0.0250398	0.995925	0.999106	0.999999
SUFU	enu	9	0	1	0	0	114.952	0	0	0.00856733	0.964993	0.0315209	0.995925	0.999106	0.999999
MYCL	enu	9	0	1	0	0	93.4678	0	0	0.0107631	0.966546	0.0386376	0.995925	0.999106	0.999999
CALR	enu	9	0	1	0	0	80.0947	0	0	0.0127651	0.959772	0.0449192	0.995925	0.999106	0.999999
TP63	enu	9	0	1	0	0	67.0881	0	0	0.0155299	0.954202	0.0533695	0.995925	0.999106	0.999999
LZTR1	enu	9	0	1	0	0	64.3417	0	0	0.0162656	0.953818	0.0555839	0.995925	0.999106	0.999999
CACNA1D	enu	9	0	2	0	0	16.3732	0	0	0.0172977	0.867729	0.0570042	0.995925	0.999106	0.999999
MSH2	enu	9	0	1	0	0	62.5413	0	0	0.016785	0.952316	0.057129	0.995925	0.999106	0.999999
CD74	enu	9	0	1	0	0	61.2163	0	0	0.0171879	0.949931	0.0583123	0.995925	0.999106	0.999999
FBXO11	enu	9	0	1	0	0	58.9002	0	0	0.0179383	0.946906	0.0605126	0.995925	0.999106	0.999999
ETV1	enu	9	0	1	0	0	57.436	0	0	0.0184458	0.946455	0.062005	0.995925	0.999106	0.999999
EPAS1	enu	9	0	1	0	0	52.8901	0	0	0.0202113	0.952452	0.0672166	0.995925	0.999106	0.999999
XPC	enu	9	0	1	0	0	48.8069	0	0	0.0220948	0.949014	0.072609	0.995925	0.999106	0.999999
PALB2	enu	9	0	1	0	0	46.1218	0	0	0.0235261	0.94997	0.076689	0.995925	0.999106	0.999999
SYK	enu	9	0	1	0	0	44.0402	0	0	0.024763	0.941499	0.0800732	0.995925	0.999106	0.999999
STIL	enu	9	0	1	0	0	43.7976	0	0	0.0249152	0.946973	0.0805658	0.995925	0.999106	0.999999
FANCD2	enu	9	0	1	0	0	39.8484	0	0	0.0276696	0.933885	0.0880225	0.995925	0.999106	0.999999
AFF3	enu	9	0	1	0	0	36.9679	0	0	0.0300721	0.939476	0.0946552	0.995925	0.999106	0.999999
CTNNA1	enu	9	0	1	0	0	36.6145	0	0	0.0303943	0.940017	0.0955346	0.995925	0.999106	0.999999
BRIP1	enu	9	0	1	0	0	36.1365	0	0	0.0308408	0.93718	0.0966932	0.995925	0.999106	0.999999
ATP1A1	enu	9	0	1	0	0	32.0584	0	0	0.0352228	0.936268	0.108325	0.995925	0.999106	0.999999
KDM5C	enu	9	0	1	0	0	31.7198	0	0	0.0356402	0.936965	0.109432	0.995925	0.999106	0.999999
TSC2	enu	9	0	1	0	0	28.4732	0	0	0.0401738	0.931831	0.121058	0.995925	0.999106	0.999999
KAT6B	enu	9	0	1	0	0	27.0524	0	0	0.0425191	0.93657	0.127124	0.995925	0.999106	0.999999
RANBP2	enu	9	0	1	0	0	26.0911	0	0	0.0442581	0.931796	0.131394	0.995925	0.999106	0.999999
BLM	enu	9	0	1	0	0	25.6457	0	0	0.0451104	0.929882	0.133478	0.995925	0.999106	0.999999
FBLN2	enu	9	1	1	0	0	22.178	0	0	0.0468989	0.927058	0.138018	0.995925	0.999106	0.999999
CDH1	enu	9	0	1	0	0	23.6254	0	0	0.0494004	0.92915	0.144059	0.995925	0.999106	0.999999
ZNRF3	enu	9	0	1	0	0	20.0342	0	0	0.0592756	0.926529	0.167642	0.995925	0.999106	0.999999
PTPRT	enu	9	0	1	0	0	18.9558	0	0	0.0630063	0.914984	0.17591	0.995925	0.999106	0.999999
FGFR2	enu	9	0	1	0	0	15.7164	0	0	0.0774319	0.908808	0.20806	0.995925	0.999106	0.999999
CTNND2	enu	9	1	1	0	0	12.8026	0	0	0.0863071	0.891878	0.226791	0.995925	0.999106	0.999999
MYH11	enu	9	0	1	0	0	13.9675	0	0	0.0881126	0.900337	0.230557	0.995925	0.999106	0.999999
KIAA1549	enu	9	1	1	0	0	9.2053	0	0	0.124006	0.897178	0.302892	0.995925	0.999106	0.999999
TRRAP	enu	9	0	1	0	0	9.97271	0	0	0.126995	0.887118	0.307035	0.995925	0.999106	0.999999
ZFHX3	enu	9	0	1	0	0	9.20777	0	0	0.138349	0.903686	0.32958	0.995925	0.999106	0.999999
KMT2D	enu	9	0	1	0	0	6.79451	0	0	0.190817	0.872097	0.416428	0.995925	0.999106	0.999999
FAT1	enu	9	1	0	0	0	0	0	0	0.454884	0.841125	0.742993	0.995925	0.999106	0.999999
TET1	enu	9	1	0	0	0	0	0	0	0.658437	0.901926	0.900327	0.995925	0.999106	0.999999
ALDH2	enu	9	1	0	0	0	0	0	0	0.760541	0.919079	0.949802	0.995925	0.999106	0.999999
MUC16	enu	9	1	1	0	0	1.13254	0	0	0.917724	0.767884	0.950672	0.995925	0.999106	0.999999
TFE3	enu	9	1	0	0	0	0	0	0	0.787705	0.938036	0.961525	0.995925	0.999106	0.999999
FLCN	enu	9	1	0	0	0	0	0	0	0.808248	0.942399	0.968481	0.995925	0.999106	0.999999
CPEB3	enu	9	1	0	0	0	0	0	0	0.823624	0.945589	0.973222	0.995925	0.999106	0.999999
IKBKB	enu	9	1	0	0	0	0	0	0	0.832618	0.938836	0.975067	0.995925	0.999106	0.999999
NT5C2	enu	9	1	0	0	0	0	0	0	0.842369	0.940094	0.977679	0.995925	0.999106	0.999999
